# A Mitochondrial Inside-Out Iron-Calcium Signal Reveals Drug Targets for Parkinson’s Disease

**DOI:** 10.1101/2022.10.30.513580

**Authors:** Vinita Bharat, Aarooran S. Durairaj, Roeland Vanhauwaert, Li Li, Colin M. Muir, Sujyoti Chandra, Chulhwan S. Kwak, Yann Le Guen, Pawan Nandakishore, Chung-Han Hsieh, Stefano E. Rensi, Russ B. Altman, Michael D. Greicius, Liang Feng, Xinnan Wang

## Abstract

Dysregulated iron or Ca^2+^ homeostasis has been reported in Parkinson’s disease (PD) models. Here we discover a connection between these two metals at the mitochondria. Elevation of iron levels causes inward mitochondrial Ca^2+^ overflow, through an interaction of Fe^2+^ with Mitochondrial Calcium Uniporter. In PD neurons, iron accumulation-triggered Ca^2+^ influx across the mitochondrial surface leads to spatially confined Ca^2+^ elevation at the outer mitochondrial membrane, which is subsequently sensed by Miro1, a Ca^2+^-binding protein. A Miro1 blood test distinguishes PD patients from controls and responds to drug treatment. Miro1-based drug screens in PD cells discover FDA-approved T-type Ca^2+^-channel blockers. Human genetic analysis reveals enrichment of rare variants in T-type Ca^2+^-channel subtypes associated with PD status. Our results identify a molecular mechanism in PD pathophysiology, and drug targets and candidates coupled with a convenient stratification method.
