## Supplementary material for "A Mitochondrial Inside-Out Iron-Calcium Signal Reveals Drug Targets for Parkinson’s Disease": Table S1

### Sheet: Sheet1
Table S1. Demographic Information of Postmortem Brain Donors.
PD:
1. SBB-17-35/ SHA-17-34934 (76yo, F); PD BRAAK 5; ADRC
2. SBB-17-42/ SHA-17-35035 (65yo, F); PD BRAAK 4; ADRC
3. SBB-17-41/ SHA-17-35028 (63yo, M); PD BRAAK 4; ADRC
4. SBB-16-23/SHA-16-34808 (84yo, M); PD low ADNC; ADRC
5. (80yo, F); PD; Banner Sun
6. (89yo, M); PD; Banner Sun
7. (87yo, F); PD; Banner Sun
AD (ADRC)
1. SBB-21-82/ SHA-21-35691 (74yo, F); High ADNC;
2. SBB-21-84/ SHA-21-35710 (66yo, F); High ADNC, frequent LBD in amyg;
3. SBB-21-87/ SHA-21-35731 (63yo, M); High ADNC, LBD in amyg;
4. SBB-17-34/ SHA-17-84933 (80yo, M); High ADNC, LBD amyg predominant, CVD/CAA;
5. SBB-21-85/ SHA-21-35715 (77yo, M); High ADNC, rare LBD in amyg, TDP-43 in amyg.
Control:
1. SBB-18-55/ SHN-18-35231 (73yo. M); low ADNC, Thal a-beta phase 3; ADRC
2. #103 (67yo, F); ADRC
3. #92 (89yo, F); ADRC
4. #94 (82yo. M); ADRC
5. (98yo. F); Banner Sun
CVD (ADRC):
1. SBB-17-40/ SHA-17-35014 (85yo, M); CVD
Genetic information is not available.
