## Supplementary material for "A Mitochondrial Inside-Out Iron-Calcium Signal Reveals Drug Targets for Parkinson’s Disease": Table S2

### Sheet: TableS2A
#	Name	Library	ChEMBL ID	MW	Molecular Formula	Concentration Tested (µM)	Miro1 Reduction (%)	Known Target Class *	Description *	FDA Approved **	BBB Permeable ***
1	N-Acetyl-5-hydroxytryptamine	Sigma LOPAC	CHEMBL33103	218.26	C12H14N2O2	20	-70.27	unknown	Immediate precursor of melatonin	No	Yes
2	A-77636 hydrochloride	Sigma LOPAC	CHEMBL1256876	365.9	C20H27NO3	20	-66	receptor	Potent, orally active D1 dopamine receptor agonist	No	Yes
3	2',3'-didehydro-3'-deoxythymidine	Sigma LOPAC	CHEMBL991	224.22	C10H12N2O4	20	-58.68	single protein	Human Immunodeficiency Virus Nucleoside Analog Reverse Transcriptase Inhibitor.	Yes	No
4	CV-3988	Sigma LOPAC	CHEMBL295212	592.78	C28H54N2O7PS	20	-56.69	unknown	Competitive platelet activating factor (PAF) receptor antagonist	No	No
5	CP55940	Sigma LOPAC	CHEMBL559612	376.58	C24H40O3	20	-53.74	receptor	Cannabinoid receptor agonist	No	No
6	Trihexyphenidyl hydrochloride	Sigma LOPAC	CHEMBL1092	337.94	C20H31NO	20	-52.48	GPCR	centrally acting muscarinic antagonists	Yes	Yes
7	(Z)-Gugglesterone	Sigma LOPAC	CHEMBL410683	312.46	C21H28O2	20	-47.99	unknown	Bile acid receptor (FRX) antagonist. Has cholesterol lowering activity.	No	Yes
8	S(-)-p-Bromotetramisole oxalate	Sigma LOPAC	CHEMBL1256792	373.23	C11H11BrN2S	20	-47.62	unknown	Potent alkaline phosphatase inhibitor	No	No
9	(±)-Atenolol	Sigma LOPAC	CHEMBL24	266.34	C14H22N2O3	20	-43.17	GPCR	beta-adrenoreceptor antagonists	Yes	No
10	Ebselen	Sigma LOPAC	CHEMBL51085	274.18	C13H9NOSe	20	-40.68	unknown	Antioxidant; inhibits mammalian lipoxygenases and glutathione S-transferase	No	Yes
11	Bestatin hydrochloride	Sigma LOPAC	CHEMBL538595	344.84	C16H24N2O4	20	-39.43	unknown	Aminopeptidase inhibitor	No	No
12	Temozolomide	NIH Clinical Collection	CHEMBL810	194.15	C6H6N6O2	10	-37.28	DNA	chemotherapy treatment of anaplastic astrocytoma, glioblastoma multiforme	Yes	No
13	GBR-12909 dihydrochloride	Sigma LOPAC	CHEMBL543876	523.5	C28H32F2N2O	20	-36.15	unknown	Selective dopamine reuptake inhibitor	No	No
14	Escitalopram Oxalate	NIH Clinical Collection	CHEMBL1508	324.39	C20H21FN2O	10	-35.67	Transporter	selective serotonin reuptake inhibitor	Yes	Yes
15	Myricetin	Sigma LOPAC	CHEMBL164	318.24	C15H10O8	20	-33.59	unknown	Casein Kinase II inhibitor	No	No
16	Benidipine HCl	NIH Clinical Collection	CHEMBL2218858	505.56	C28H31N3O6	10	-31.96	Ion-channel	calcium channel blockers	Yes	No
17	Me-3,4-dephostatin	Sigma LOPAC	CHEMBL1255740	168.15	C7H8N2O3	20	-30.45	unknown	Selective inhibitor of protein tyrosine phosphatase 1B and SHPTP-1	No	No
18	Minocycline hydrochloride	Sigma LOPAC	CHEMBL1200881	492.96	C24H28N2O7	20	-28.84	unknown	antibiotics, protein-synthesis inhibitors, tetracycline derivatives	Yes	No
19	Tyrphostin AG 555	Sigma LOPAC	CHEMBL53898	322.37	C19H18N2O3	20	-28.68	unknown	EGFR protein tyrosine kinase inhibitor	No	No
20	Glycopyrrolate	NIH Clinical Collection	CHEMBL1201335	318.43	C19H28NO3+	10	-27.57	GPCR	long-acting muscarinic antagonist	Yes	Yes
21	1-Phenylbiguanide	Sigma LOPAC	CHEMBL13791	177.21	C8H11N5	20	-26.96	receptor	5-HT3 Serotonin receptor agonist	No	No
22	Farnesylthiosalicylic acid	Sigma LOPAC	CHEMBL23293	358.55	C22H30O2S	20	-26.64	unknown	Non-toxic Ras inhibitor	No	No
23	Carbamazepine	Sigma LOPAC	CHEMBL108	236.28	C15H12N2O	20	-26.22	protein family	Analgesic; anticonvulsant, Sodium channel alpha subunit blocker	Yes	Yes
24	4-DAMP methiodide	Sigma LOPAC	CHEMBL76897	451.35	C21H26NO2+	20	-25.8	receptor	M3 muscarinic acetylcholine receptor antagonist.	No	No
25	(±)-Nipecotic acid	Sigma LOPAC	CHEMBL77575	129.16	C6H11NO2	20	-24.94	unknown	GABA uptake inhibitor	No	No
26	Physostigmine	NIH Clinical Collection	CHEMBL94	275.35	C15H21N3O2	10	-23.91	Enzyme	acetylcholinesterase inhibitors	No	Yes
27	Tranilast	NIH Clinical Collection	CHEMBL415324	327.33	C18H17NO5	10	-23.49	Enzyme	antiasthmatics	No	No
28	Fenbufen	Biomol FDA	CHEMBL277522	254.28	C16H14O3	1.25-2.5-5-10-20	-17.46	Enzyme	non-steroidal anti-inflammatory agents	Yes	Yes
29	Lofepramine	NIH Clinical Collection	CHEMBL87708	418.96	C26H27ClN2O	10	-16	Transporter	psychotropic imipramine derivative that acts as a tricyclic antidepressant	No	Yes
30	Pravastatin Sodium	NIH Clinical Collection	CHEMBL1144	424.53	C23H36O7	10	-15.22	Enzyme	antihyperlipidaemic substances, HMG CoA reductase inhibitors	Yes	No
31	Itopride HCl	NIH Clinical Collection	CHEMBL2107457	358.43	C20H26N2O4	10	-14.43	unknown	sulpiride derivatives	No	Yes
32	Astemizole	Biomol FDA	CHEMBL296419	458.58	C28H31FN4O	1.25-2.5-5-10-20	-14.01	GPCR	antihistaminics	Yes	Yes
33	Ritonavir	NIH Clinical Collection	CHEMBL163	720.94	C37H48N6O5S2	10	-13.37	Enzyme	HIV protease inhibitors	Yes	No
34	Allopurinol	Biomol FDA	CHEMBL1467	136.11	C5H4N4O	1.25-2.5-5-10-20	-12.36	Enzyme	xanthine oxidase inhibitor decreasing uric acid production.	Yes	No
35	Lomifylline	NIH Clinical Collection	CHEMBL311948	278.31	C13H18N4O3	10	-7.995	unknown	N-methylated xanthine derivatives	No	No
Hit Compounds (Reducers) from the HTP Screening
* DrugCentral or PubChem or ChEMBL
** FDA Orange book
*** SwissADME based on canonical SMILES

### Sheet: TableS2B
Name	MolecularFormula	Molecular weight	Library	Concentration tested (µM)	Miro1 Upregulation (%)
5-[2-(4-hydroxyphenyl)vinyl]-1,3-benzenediol			NIH Clinical collection	10	299.03
ITRACONAZOLE	C35H38Cl2N8O4	705.633	NIH Clinical collection	10	166.84
HOMOHARRINGTONINE	C29H39NO9	545.621	NIH Clinical collection	10	161.73
MEGESTROL ACETATE	C24H32O4	384.509	NIH Clinical collection	10	114.27
Fluperlapine			NIH Clinical collection	10	110.65
Amiloride hydrochloride			NIH Clinical collection	10	107.59
VINDESINE SULFATE	C43H55N5O7	753.926	NIH Clinical collection	10	100.57
1H-Imidazol-2-amine, N-(2,6-dichlorophenyl)-4,5-dihydro-	C9H9Cl2N3	230.094	NIH Clinical collection	10	90.38
CLARITHROMYCIN	C38H69NO13	747.953	NIH Clinical collection	10	87.5
NITAZOXANIDE	C12H9N3O5S	307.282	NIH Clinical collection	10	81.32
FAMCICLOVIR	C14H19N5O4	321.332	NIH Clinical collection	10	71.7
LEVONORGESTREL			NIH Clinical collection	10	69.67
Altanserin	C22H22FN3O2S	411.492	NIH Clinical collection	10	65.99
NIFEKALANT HCl	C19H27N5O5	405.448	NIH Clinical collection	10	57.74
BICALUTAMIDE			NIH Clinical collection	10	57.56
VENLAFAXINE HCl	C17H27NO2	277.402	NIH Clinical collection	10	56.48
ETHYNYLESTRADIOL	C20H24O2	296.403	NIH Clinical collection	10	55.47
(±)-Sotalol hydrochloride	C12H20N2O3S	272.364	NIH Clinical collection	10	55.29
RABEPRAZOLE	C18H21N3O3S	359.443	NIH Clinical collection	10	54.54
SULFASALAZINE	C18H14N4O5S	398.393	NIH Clinical collection	10	53.38
CEFATRIZINE PROPYLENE GLYCOL	C21H26N6O7S2	538.597	NIH Clinical collection	10	53.02
RUFLOXACIN HCl	C17H18FN3O3S	363.406	NIH Clinical collection	10	52.91
PIOGLITAZONE HCl			NIH Clinical collection	10	48.44
Galanthamine	C17H21NO3	287.353	NIH Clinical collection	10	48.36
GOSERELIN ACETATE	C59H84N18O14	1269.41	NIH Clinical collection	10	48
Paroxetine	C19H20FNO3	329.365	NIH Clinical collection	10	47.28
Maprotiline hydrochloride	C20H23N	277.403	NIH Clinical collection	10	46.82
MESTRANOL	C21H26O2	310.43	NIH Clinical collection	10	46.77
Indomethacin	C19H16ClNO4	357.788	NIH Clinical collection	10	46.39
2(1H)-Pyrimidinone, 4-amino-1-beta-D-arabinofuranosyl-	C9H13N3O5	243.217	NIH Clinical collection	10	44.9
ITAVASTATIN Ca	C50H46CaF2N2O8	880.984	NIH Clinical collection	10	44.76
Pancuronium	C35H60N2O4+2	572.862	NIH Clinical collection	10	44.26
5-[2-(4-hydroxyphenyl)vinyl]-1,3-benzenediol	C14H12O3	228.243	NIH Clinical collection	10	43.7
Epigallocatechin gallate	C22H18O11	458.372	NIH Clinical collection	10	43.68
CCPA	C15H20ClN5O4	369.803	NIH Clinical collection	10	42.67
KITASAMYCIN	C42H69NO15	827.995	NIH Clinical collection	10	42.63
6H-Pyrido[2,3-b][1,4]benzodiazepin-6-one, 11-[[2-[(diethylamino)methyl]-1-piperidinyl]acetyl]-5,11-dihydro-	C24H31N5O2	421.535	NIH Clinical collection	10	42.01
FLUTICASONE PROPIONATE	C25H31F3O5S	500.571	NIH Clinical collection	10	40.08
TAXIFOLIN-(+)	C15H12O7	304.252	NIH Clinical collection	10	38.52
Bupropion hydrochloride	C13H18ClNO	239.741	NIH Clinical collection	10	38.03
RIFABUTIN	C46H62N4O11	847.005	NIH Clinical collection	10	37.33
Ifenprodil	C21H27NO2	325.445	NIH Clinical collection	10	37.04
IPRIFLAVONE	C18H16O3	280.318	NIH Clinical collection	10	35.47
LEVONORGESTREL	C21H28O2	312.446	NIH Clinical collection	10	35.16
PEFLOXACIN MESYLATE	C17H20FN3O3	333.357	NIH Clinical collection	10	35.04
SR 57227A			NIH Clinical collection	10	35.03
GR-89696 fumarate	C19H25Cl2N3O3	414.326	NIH Clinical collection	10	34.91
PROCARBAZINE HCl	C12H19N3O	221.299	NIH Clinical collection	10	34.03
AMLEXANOX	C16H14N2O4	298.293	NIH Clinical collection	10	33.91
Donepezil			NIH Clinical collection	10	33.84
Flumazenil			NIH Clinical collection	10	33.67
Zolmitriptan			NIH Clinical collection	10	33.62
CEFPODOXIME PROXETIL	C21H27N5O9S2	557.597	NIH Clinical collection	10	33.08
2-(2-AMINOETHYL)PYRIDINE	C7H10N2	122.168	NIH Clinical collection	10	32.97
diphenylcyclopropenone	C15H10O	206.239	NIH Clinical collection	10	32.68
ARIPIPRAZOLE	C23H27Cl2N3O2	448.385	NIH Clinical collection	10	32.25
TROPISETRON HCl	C17H20N2O2	284.353	NIH Clinical collection	10	31.84
MK-886	C27H34ClNO2S	472.082	NIH Clinical collection	10	31.41
Amiloride hydrochloride	C6H8ClN7O	229.627	NIH Clinical collection	10	30.69
Viramune	C15H14N4O	266.298	NIH Clinical collection	10	30.53
Mestanolone	C20H32O2	304.467	NIH Clinical collection	10	30.05
ORLISTAT	C29H53NO5	495.735	NIH Clinical collection	10	29.76
9-Amino-1,2,3,4-tetrahydroacridine hydrochloride	C13H14N2	198.264	NIH Clinical collection	10	29.65
Indatraline	C16H15Cl2N	292.203	NIH Clinical collection	10	29.65
ESCITALOPRAM OXALATE			NIH Clinical collection	10	29.58
Pentoxifylline	C13H18N4O3	278.307	NIH Clinical collection	10	29.05
Glycine, N-[2-[(acetylthio)methyl]-1-oxo-3-phenylpropyl]-,phenylmethyl ester			NIH Clinical collection	10	28.99
BENACTYZINE HYDROCHLORIDE	C20H25NO3	327.417	NIH Clinical collection	10	28.95
PERGOLIDE MESYLATE SALT			NIH Clinical collection	10	28.74
Diclofenac sodium	C14H11Cl2NO2	296.149	NIH Clinical collection	10	28.59
ATRACURIUM BESYLATE	C59H78N2O15S+2	1087.32	NIH Clinical collection	10	28.55
ZILEUTON	C11H12N2O2S	236.29	NIH Clinical collection	10	28.36
Pinacidil monohydrate	C13H19N5	245.323	NIH Clinical collection	10	28.33
Tetraethylthiuram disulfide	C10H20N2S4	296.539	NIH Clinical collection	10	28.14
EFAVIRENZ			NIH Clinical collection	10	27.88
5-Amino-2-hydroxy-benzoic acid	C7H7NO3	153.135	NIH Clinical collection	10	27.26
PILOCARPINE HYDROCHLORIDE	C11H16N2O2	208.257	NIH Clinical collection	10	26.94
TRIMEBUTINE MALEATE	C22H29NO5	387.469	NIH Clinical collection	10	26.01
Vindesine	C43H55N5O7	753.935	Biomol FDA	1.25 - 2.5 - 5 - 10 - 20	51.8
MELENGESTROL ACETATE	C25H32O4	396.524	Biomol FDA	1.25 - 2.5 - 5 - 10 - 20	41.1
Climbazole	C15H17ClN2O2	292.764	Biomol FDA	1.25 - 2.5 - 5 - 10 - 20	30.8
Sildenafil	C22H30N6O4S	474.583	Biomol FDA	1.25 - 2.5 - 5 - 10 - 20	27.5
Oxaliplatin	C8H16N2O4Pt	397.289	Biomol FDA	1.25 - 2.5 - 5 - 10 - 20	26.5
Zoledronic acid	C5H10N2O7P2	272.089	Biomol FDA	1.25 - 2.5 - 5 - 10 - 20	26.3
Hit Compounds (Enhancers) from the HTP Screening

### Sheet: TableS2C
#	Name	Compound Concentration Tested (µM)	DMSO treated–	SD	SEM	n	FCCP treated–	SD	SEM	n	Hit Confirmed
			Mean Miro1 Intensity (%)				Mean Miro1 Intensity (%)					Vendor	Catalogue Number
	Sporadic PD	-	100	11.6	2.734	18	90.5	20.27	5.067	16	-	-	-
1	N-Acetyl-5-hydroxytryptamine	20	99.46	9.965	4.982	4	116.4	13.01	6.503	4	No	Sigma Aldrich	A1824
2	A-77636 hydrochloride	20									No (Toxic at 20µM)	Fisher Scientific	170110
3	2',3'-didehydro-3'-deoxythymidine	20	71.94	9.164	4.582	4	83.62	9.571	4.786	4	Yes	Sigma Aldrich	D1413
4	CV-3988	20									Not available	Fisher Scientific	AAJ67478LB0
5	CP55940	20	147.2	26.08	13.04	4	142.5	24.09	12.05	4	No	Sigma Aldrich	C1112
6	Trihexyphenidyl hydrochloride	20	115.2	6.804	3.402	4	102.4	13.96	6.979	4	No	Sigma Aldrich	T1516
7	(Z)-Gugglesterone	20	88.1	10.43	5.216	4	91.49	11.38	5.688	4	No	Fisher Scientific	357010R
8	S(-)-p-Bromotetramisole oxalate	20	102.5	6.812	3.406	4	117.4	23.22	11.61	4	No	Sigma Aldrich	190047
9	(±)-Atenolol	20	96.98	5.512	2.756	4	119.2	8.549	4.936	3	No	Sigma Aldrich	A7655
10	Ebselen	20									No (Toxic at 20µM)	Fisher Scientific	524510
11	Bestatin hydrochloride	20	89.18	5.061	2.531	4	89.26	5.504	2.752	4	No	Sigma Aldrich	B8385
12	Temozolomide	10	71.9	9.921	4.961	4	74.39	15.62	7.81	4	Yes	Sigma Aldrich	76899
13	GBR-12909 dihydrochloride	20									No (Toxic at 20µM)	Sigma Aldrich	D052
14	Escitalopram Oxalate	10	61.18	9.224	4.612	4	69.54	8.95	4.475	4	Yes	Sigma Aldrich	E4786
15	Myricetin	20	69.91	10.47	5.237	4	74.06	13.13	6.566	4	Yes	Fisher Scientific	618910
16	Benidipine HCl	10	96.96	12.49	6.245	4	77.07	3.914	1.957	4	Yes	Sigma Aldrich	B6813
17	Me-3,4-dephostatin	20	96.42	10.35	5.175	4	117.3	7.156	3.578	4	No	Santa Cruz Biotecnology	sc-220885
18	Minocycline hydrochloride	20	65.67	6.16	3.08	4	71.38	12.13	6.067	4	Yes	Sigma Aldrich	M9511
19	Tyrphostin AG 555	20	83.68	7.06	3.53	4	80.03	12.63	6.315	4	Yes	Sigma Aldrich	ADVH0430B907
20	Glycopyrrolate	10	69.88	17.96	8.978	4	97.35	9.654	4.827	4	No	Sigma Aldrich	SML0029
21	1-Phenylbiguanide	20	65.02	9.342	4.671	4	65.86	3.091	1.545	4	Yes	Sigma Aldrich	164216
22	Farnesylthiosalicylic acid	20	84.62	16.11	8.056	4	92.9	15.32	7.659	4	No	Sigma Aldrich	SML1166
23	Carbamazepine	20	85.24	8.09	4.045	4	73.99	6.083	3.041	4	Yes	Sigma Aldrich	C4024
24	4-DAMP methiodide	20	81.71	10.03	5.015	4	82.04	14.9	7.448	4	Yes	Sigma Aldrich	SML0255
25	(±)-Nipecotic acid	20	103.7	18.19	9.093	4	123.3	25.64	12.82	4	No	Sigma Aldrich	211672
26	Physostigmine	10	81.87	16.59	8.297	4	73.65	10.97	5.487	4	Yes	Fisher Scientific	AAJ61477MC
27	Tranilast	10	101.1	11.66	5.829	4	77.53	9.138	4.569	4	Yes	Sigma Aldrich	T0318
28	Fenbufen	20									No (Toxic at 20µM)	Sigma Aldrich	F8755
29	Lofepramine	10	69.13	10.33	5.164	4	78.86	11.01	5.505	4	Yes	Tocris	2545
30	Pravastatin Sodium	10	73.09	21.62	10.81	4	75.58	6.593	3.297	4	Yes	Cayman chemical	81093-37-0
31	Itopride HCl	10	101.8	13.39	6.695	4	124.3	21.39	10.69	4	No	Sigma Aldrich	SML0033
32	Astemizole	20	86.39	13.02	6.512	4	132.1	9.999	5	4	No	Sigma Aldrich	A2861
33	Ritonavir	10	52.5	17.08	8.539	4	81.78	23.96	11.98	4	Yes	Sigma Aldrich	SML0491
34	Allopurinol	20	96.88	5.445	2.723	4	126.8	4.478	2.239	4	No	Sigma Aldrich	A8003
35	Lomifylline	10	73.03	15.27	7.635	4	89.77	16.82	8.408	4	No	Fisher Scientific	AAA1081209
	Background	-	3.615	0.4624	0.2312	4	3.404	0.2519	0.126	4	-
Reducer Hit Validation
