## Supplementary material for "A Mitochondrial Inside-Out Iron-Calcium Signal Reveals Drug Targets for Parkinson’s Disease": Table S3

### Sheet: Sheet1
#*	Name	Pathway	Search String PubMed Identifiers**
1	N-Acetyl-5-hydroxytryptamine	N-acetylserotonin -> iNOS -> tyrphostins -> protein kinase B -> MCU -> Miro1	8601429 10516652 15364624 30020827 29686046
1	N-Acetyl-5-hydroxytryptamine	N-acetylserotonin -> iNOS -> Smad4 -> BMP-2 -> myricetin -> Nrf2 -> SOD1 -> Miro1+A2:A93	8601429 18839188 23506588 10220513 27920253 24866243 20650957 28977600 22842877 29938690 17113042 27713953 27973423 27864733 24559113 21457778 19679681 21801495 21414103 25128574 28973175
3	2',3'-didehydro-3'-deoxythymidine	stavudine -> CD4 -> ritonavir -> P-gp -> citalopram -> BDNF -> DISC1 -> Miro1	12905143 21707880 12466009 17319344 11364024 17352834 9814868 11491415 17890284 10419894 10207548 11986235 9542203 11363098 23090875 20551242 26700248 12650738 23428338 16387324 27597800 29799860 29748862 26573431 23793276 20346518 25074447 18511076 25092985 20643177 21458451 23583029 19844754 24435333 24285940 19077115 29093492 27285059 19358880 22777684 23481915 24092329
3	2',3'-didehydro-3'-deoxythymidine	stavudine -> CD4 -> ritonavir -> P-gp -> SOD1 -> Miro1	12905143 21707880 12466009 17319344 11364024 17352834 9814868 11491415 17890284 10419894 10207548 11986235 9542203 11363098 23090875 20551242 20138122 28973175
4	CV-3988	CP 55,940 -> CB1 -> DISC1 -> Miro1	28066250 16083441 9864290 21052827 15887237 15862177 27927913 23449980 22343625 10188977 12920192 15896668 9454810 27633407 29093492 26475744 24092329
4	CV-3988	CP 55,940 -> CB1 -> DISC1 -> HPRT -> allopurinol -> xanthine oxidase -> SOD1 -> Miro1	28066250 16083441 9864290 21052827 15887237 15862177 27927913 23449980 22343625 10188977 12920192 15896668 9454810 27633407 29093492 26475744 24157591 6383436 23317929 12829005 22132961 19133987 26673227 16399871 20806936 24866061 23994369 21826556 18569347 9689017 11839091 26230326 10395692 9532243 8897835 8791995 7796876 26051087 2262912 2303440 1781204 16385082 15863459 15183191 124299 1145213…
7	(Z)-Gugglesterone	guggulsterone -> tyrosinase -> SOD1 -> Miro1	22797252 25473218 28973175
7	(Z)-Gugglesterone	guggulsterone -> CDX2 -> Smad4 -> Miro1	20651339 18498120 26101710
9	(±)-Atenolol	atenolol -> APP -> DISC1 -> Miro1	2180020 10513787 6390696 25224257 20685985 22992957 24092329
9	(±)-Atenolol	atenolol -> P-gp -> SOD1 -> Miro1	23061481 20138122 28973175
10	Ebselen	ebselen -> Nrf2 -> SOD1 -> Miro1	19286452 27864733 24559113 21457778 19679681 21801495 21414103 25128574 28973175
10	Ebselen	ebselen -> Sp1 -> Smad4 -> Miro1	19167089 25251443 10878024 11013220 11054406 26101710
12	Temozolomide	temozolomide -> MACF1 -> DISC1 -> Miro1	28951359 27959385 23909765 24092329
12	Temozolomide	temozolomide -> galectin-1 -> SOD1 -> Miro1	17495956 24707896 16026259 28973175
13	GBR-12909 dihydrochloride	GBR 12909 -> CA1 -> DISC1 -> Miro1	29408055 19502360 18620078 24092329
13	GBR-12909 dihydrochloride	GBR 12909 -> CA1 -> DISC1 -> HPRT -> allopurinol -> xanthine oxidase -> SOD1 -> Miro1	29408055 19502360 18620078 24157591 6383436 23317929 12829005 22132961 19133987 26673227 16399871 20806936 24866061 23994369 21826556 18569347 9689017 11839091 26230326 10395692 9532243 8897835 8791995 7796876 26051087 2262912 2303440 1781204 16385082 15863459 15183191 124299 11452133 1021607 7646435 4716960 6897355 21325830 9006776 19493169 6689280 23877847 2539390 1534527 8685919 9138478 154990…
14	Escitalopram Oxalate	citalopram -> BDNF -> DISC1 -> Miro1	27597800 29799860 29748862 26573431 23793276 20346518 25074447 18511076 25092985 20643177 21458451 23583029 19844754 24435333 24285940 19077115 29093492 27285059 19358880 22777684 23481915 24092329
14	Escitalopram Oxalate	citalopram -> P-gp -> SOD1 -> Miro1	26700248 12650738 23428338 16387324 20138122 28973175
15	Myricetin	myricetin -> Nrf2 -> SOD1 -> Miro1	27713953 27973423 27864733 24559113 21457778 19679681 21801495 21414103 25128574 28973175
15	Myricetin	myricetin -> BMP-2 -> Smad4 -> Miro1	17113042 23506588 10220513 27920253 24866243 20650957 28977600 22842877 29938690 26101710
16	Benidipine HCl	benidipine -> caspase-3 -> Smad4 -> Miro1	16172001 16136747 27843907 18949401 26101710
16	Benidipine HCl	benidipine -> caspase-3 -> minocycline -> MMP-9 -> SOD1 -> Miro1	16172001 12112047 21079420 29146504 25206381 29296615 27663174 17184743 16395286 18835858 19606067 15674236 22177314 20937127 23824974 24462097 20441996 20150548 28973175
18	Minocycline hydrochloride	minocycline -> MMP-9 -> SOD1 -> Miro1	29296615 27663174 17184743 16395286 18835858 19606067 15674236 22177314 20937127 23824974 24462097 20441996 20150548 28973175
18	Minocycline hydrochloride	minocycline -> BDNF -> DISC1 -> Miro1	28336494 29951932 27445961 23566357 24285940 19077115 29093492 27285059 19358880 22777684 23481915 24092329
19	Tyrphostin AG 555	tyrphostin -> protein kinase B -> MCU -> Miro1	8793801 19023540 23496660 7927986 30020827 29686046
19	Tyrphostin AG 555	tyrphostins -> protein kinase B -> MCU -> Miro1	15364624 30020827 29686046
19	Tyrphostin AG 555	tyrphostin -> protein kinase B -> MCU -> Miro1 -> DISC1 -> HPRT -> allopurinol -> xanthine oxidase -> SOD1 -> Miro1	8793801 19023540 23496660 7927986 30020827 29686046 24092329 24157591 6383436 23317929 12829005 22132961 19133987 26673227 16399871 20806936 24866061 23994369 21826556 18569347 9689017 11839091 26230326 10395692 9532243 8897835 8791995 7796876 26051087 2262912 2303440 1781204 16385082 15863459 15183191 124299 11452133 1021607 7646435 4716960 6897355 21325830 9006776 19493169 6689280 23877847 2539…
19	Tyrphostin AG 555	tyrphostins -> protein kinase B -> MCU -> Miro1 -> DISC1 -> HPRT -> allopurinol -> xanthine oxidase -> SOD1 -> Miro1	15364624 30020827 29686046 24092329 24157591 6383436 23317929 12829005 22132961 19133987 26673227 16399871 20806936 24866061 23994369 21826556 18569347 9689017 11839091 26230326 10395692 9532243 8897835 8791995 7796876 26051087 2262912 2303440 1781204 16385082 15863459 15183191 124299 11452133 1021607 7646435 4716960 6897355 21325830 9006776 19493169 6689280 23877847 2539390 1534527 8685919 91384…
22	Farnesylthiosalicylic acid	salirasib -> HRAS -> Smad4 -> Miro1	27624845 25980437 24083714 29980281 17088437 26101710
22	Farnesylthiosalicylic acid	salirasib -> HRAS -> Smad4 -> BMP-2 -> myricetin -> Nrf2 -> SOD1 -> Miro1	27624845 25980437 24083714 29980281 17088437 23506588 10220513 27920253 24866243 20650957 28977600 22842877 29938690 17113042 27713953 27973423 27864733 24559113 21457778 19679681 21801495 21414103 25128574 28973175
23	Carbamazepine	carbamazepine -> P-gp -> citalopram -> BDNF -> DISC1 -> Miro1	27875747 30312753 26700248 12650738 23428338 16387324 27597800 29799860 29748862 26573431 23793276 20346518 25074447 18511076 25092985 20643177 21458451 23583029 19844754 24435333 24285940 19077115 29093492 27285059 19358880 22777684 23481915 24092329
23	Carbamazepine	carbamazepine -> P-gp -> SOD1 -> Miro1	27875747 30312753 20138122 28973175
24	4-DAMP methiodide	4-DAMP -> p38 -> Smad4 -> Miro1	26956674 18569623 18694570 14514699 10480932 30117601 17366784 11745435 26101710
24	4-DAMP methiodide	4-DAMP -> p38 -> minocycline -> MMP-9 -> SOD1 -> Miro1	26956674 18569623 15569265 11390507 19003592 17919885 15708492 29296615 27663174 17184743 16395286 18835858 19606067 15674236 22177314 20937127 23824974 24462097 20441996 20150548 28973175
26	Physostigmine	physostigmine -> p300 -> Smad4 -> Miro1	3337867 3225596 3697444 19385047 19419955 24083714 18595660 26101710
26	Physostigmine	physostigmine -> NOS -> SOD1 -> Miro1	8616584 11462792 8898687 11935256 28973175
27	Tranilast	Tranilast -> MMP-2 -> Smad4 -> Miro1	14666694 21472236 17132729 15455231 22573578 28105142 26101710
27	Tranilast	Tranilast -> MMP-2 -> myricetin -> Nrf2 -> SOD1 -> Miro1	14666694 15713899 19326946 27713953 27973423 27864733 24559113 21457778 19679681 21801495 21414103 25128574 28973175
30	Pravastatin Sodium	pravastatin -> caveolin-1 -> DISC1 -> Miro1	25989423 18475189 23539900 27832597 24092329
30	Pravastatin Sodium	pravastatin -> adiponectin -> SOD1 -> Miro1	19186331 17391675 21602470 28973175
32	Astemizole	astemizole -> HERG -> DISC1 -> Miro1	9658196 9359911 15272206 10828461 22184188 24092329
32	Astemizole	astemizole -> HERG -> DISC1 -> HPRT -> allopurinol -> xanthine oxidase -> SOD1 -> Miro1	9658196 9359911 15272206 10828461 22184188 24157591 6383436 23317929 12829005 22132961 19133987 26673227 16399871 20806936 24866061 23994369 21826556 18569347 9689017 11839091 26230326 10395692 9532243 8897835 8791995 7796876 26051087 2262912 2303440 1781204 16385082 15863459 15183191 124299 11452133 1021607 7646435 4716960 6897355 21325830 9006776 19493169 6689280 23877847 2539390 1534527 868591…
33	Ritonavir	ritonavir -> P-gp -> citalopram -> BDNF -> DISC1 -> Miro1	23090875 20551242 26700248 12650738 23428338 16387324 27597800 29799860 29748862 26573431 23793276 20346518 25074447 18511076 25092985 20643177 21458451 23583029 19844754 24435333 24285940 19077115 29093492 27285059 19358880 22777684 23481915 24092329
33	Ritonavir	ritonavir -> P-gp -> SOD1 -> Miro1	23090875 20551242 20138122 28973175
34	Allopurinol	allopurinol -> HPRT -> DISC1 -> Miro1	6383436 23317929 12829005 22132961 24157591 24092329
34	Allopurinol	allopurinol -> xanthine oxidase -> SOD1 -> Miro1	19133987 26673227 16399871 20806936 24866061 23994369 21826556 18569347 9689017 11839091 26230326 10395692 9532243 8897835 8791995 7796876 26051087 2262912 2303440 1781204 16385082 15863459 15183191 124299 11452133 1021607 7646435 4716960 6897355 21325830 9006776 19493169 6689280 23877847 2539390 1534527 8685919 9138478 15499028 22095983 29667911 2769809 19371603 8300269 9384253 8827770 12031983 …
Principal Component Analysis of the Reducer Hits
* The number is the same as in Table S2
** A visual graph can be constructed by using the PubMed Identifiers at https://docs2graph.org
