## Supplementary material for "A Mitochondrial Inside-Out Iron-Calcium Signal Reveals Drug Targets for Parkinson’s Disease": Table S4

### Sheet: Sheet1
ID	Source	Miro1 Ratio	Age (at sampling)	Sex	PD Status	MoCA	UPDRS	Hoehn and Yahr	LRRK2 Status
1106	ADRC	0.878045	78	male	PD-	30	16	0	N/A
879	ADRC	0.672472	78	male	PD-	30	0	0	N/A
1010	ADRC	0.435996	73	female	PD-	26	0	0	N/A
909	ADRC	0.612559	70	female	PD-	28	10	0	N/A
885	ADRC	0.990834	72	male	PD-	26	0	0	N/A
989	ADRC	0.790095	69	female	PD-	29	0	0	N/A
1208	ADRC	0.529413	36	male	PD-	27	3	0	N/A
911	ADRC	0.295637	80	male	PD-	24	8	0	N/A
979	ADRC	0.84486	73	male	PD-	28	0	0	N/A
1007	ADRC	0.576986	62	female	PD-	26	10	0	N/A
996	ADRC	0.797496	69	male	PD-	26	14	0	N/A
1081	ADRC	0.559865	71	female	PD-	28	15	0	N/A
1148	ADRC	0.758099	74	male	PD-	26	7	0	N/A
973	ADRC	0.825769	85	female	PD-	29	30	0	N/A
978	ADRC	0.97463	72	female	PD-	30	0	0	N/A
990	ADRC	0.288268	75	female	PD-	25	12	0	N/A
1085	ADRC	0.431128	70	female	PD-	28	9	0	N/A
912	ADRC	1.09389	75	female	PD-	25	0	0	N/A
1270	ADRC	0.905285	77	female	PD-	26	6	0	N/A
1273	ADRC	0.885353	79	male	PD-	26	7	0	N/A
1282	ADRC	0.753721	69	male	PD-	27	0	0	N/A
1200	ADRC	0.933308	64	male	PD-	29	3	0	N/A
1203	ADRC	1.17822	63	female	PD-	22	0	0	N/A
1204	ADRC	1.00993	71	male	PD-	24	0	0	N/A
1207	ADRC	0.84083	63	male	PD-	22	0	0	N/A
1209	ADRC	0.834086	73	male	PD-	25	0	0	N/A
1215	ADRC	0.907635	62	female	PD-	30	11	0	N/A
1216	ADRC	0.911547	69	female	PD-	26	15	99	N/A
1217	ADRC	0.911871	67	female	PD-	26	0	0	N/A
960	ADRC	1.03467	83	male	PD-	25	13	0	N/A
1015	ADRC	1.06785	67	male	PD-	30	6	0	N/A
1020	ADRC	0.848926	63	male	PD-	28	9	0	N/A
1113	ADRC	0.95679	73	male	PD-	29	26	0	N/A
1157	ADRC	0.521506	66	female	PD-	27	9	0	N/A
1158	ADRC	1.37024	55	male	PD-	29	0	0	N/A
1159	ADRC	1.42436	69	male	PD-	0	0	0	N/A
1175	ADRC	0.922783	71	male	PD-	26	3	99	N/A
1238	ADRC	1.06328	81	female	PD-	19	23	1	N/A
1304	ADRC	0.965187	72	male	PD+	0	18	2	N/A
997	ADRC	0.990229	71	female	PD+	30	18	2	N/A
998	ADRC	0.966005	71	female	PD+	30	40	2	N/A
1150	ADRC	1.03644	75	female	PD+	30	31	99	N/A
880	ADRC	1.45366	75	female	PD+	29	32	2	N/A
1011	ADRC	4.26024	74	male	PD+	25	35	2	N/A
1115	ADRC	1.08814	63	male	PD+	24	71	2	N/A
1117	ADRC	2.09723	74	male	PD+	29	0	2	N/A
1122	ADRC	1.21375	72	female	PD+	23	10	99	N/A
1044	ADRC	1.06566	63	male	PD+	28	0	2	N/A
1049	ADRC	1.41385	64	female	PD+	30	13	2	N/A
1060	ADRC	1.32225	69	male	PD+	29	56	3	N/A
988	ADRC	1.12289	52	female	PD+	26	26	1	N/A
964	ADRC	1.05663	68	male	PD+	26	36	2	N/A
967	ADRC	1.17831	63	female	PD+	24	0	2	N/A
1033	ADRC	1.71784	63	male	PD+	30	0	2	N/A
1131	ADRC	1.46397	79	male	PD+	28	78	2	N/A
993	ADRC	1.79652	66	female	PD+	30	55	4	N/A
1069	ADRC	1.7002	68	female	PD+	30	15	1	N/A
1072	ADRC	1.11137	71	male	PD+	30	4	2	N/A
935	ADRC	0.505048	67	male	PD+	0	0	99	N/A
1074	ADRC	1.34531	76	male	PD+	28	47	2	N/A
984	ADRC	5.78371	79	female	PD+	26	33	2	N/A
1003	ADRC	2.02903	61	female	PD+	25	43	2	N/A
1008	ADRC	0.891248	61	male	PD+	25	40	4	N/A
1012	ADRC	0.872563	65	female	PD+	26	64	3	N/A
1009	ADRC	3.45427	73	female	PD+	29	0	2	N/A
1013	ADRC	1.27938	77	male	PD+	25	0	3	N/A
1023	ADRC	0.778207	55	male	PD+	29	0	2	N/A
1024	ADRC	0.857745	66	female	PD+	28	30	2	N/A
941	ADRC	2.08244	65	female	PD+	29	29	1	N/A
948	ADRC	0.948937	74	female	PD+	30	103	3	N/A
949	ADRC	0.705364	69	male	PD+	28	55	2	N/A
950	ADRC	1.02178	76	male	PD+	23	56	2	N/A
951	ADRC	0.390217	74	female	PD+	20	27	2	N/A
955	ADRC	3.76642	67	female	PD+	24	64	2	N/A
974	ADRC	0.841423	56	male	PD+	26	53	2	N/A
983	ADRC	2.27338	69	male	PD+	29	44	2	N/A
1152	ADRC	0.788585	80	female	PD+	24	0	2	N/A
1156	ADRC	1.39064	78	male	PD+	23	0	2	N/A
1161	ADRC	1.3818	84	male	PD+	28	41	2	N/A
1169	ADRC	1.39309	66	female	PD+	27	0	2	N/A
1170	ADRC	1.62013	73	male	PD+	27	11	99	N/A
1178	ADRC	1.70153	66	male	PD+	26	17	99	N/A
1186	ADRC	1.25387	72	male	PD+	22	0	0	N/A
1214	ADRC	0.68669	73	male	PD+	27	38	3	N/A
815	ADRC	0.726454	68	female	PD+	28	30	2	N/A
1222	ADRC	0.690308	62	male	PD+	26	0	2	N/A
1223	ADRC	2.49921	77	female	PD+	29	27	2.5	N/A
1228	ADRC	2.58966	70	male	PD+	24	0	0	N/A
1232	ADRC	1.42172	67	female	PD+	26	23	2	N/A
1233	ADRC	1.5891	72	male	PD+	28	0	2	N/A
1243	ADRC	1.3169	69	male	PD+	21	0	3	N/A
1246	ADRC	0.928196	63	female	PD+	28	0	5	N/A
1247	ADRC	1.11392	62	female	PD+	28	27	2	N/A
1271	ADRC	0.624807	58	male	PD+	28	20	2	N/A
1277	ADRC	1.09987	61	male	PD+	20	31	3	N/A
1264	ADRC	1.22548	63	male	PD+	28	11	2	N/A
W0705 21	SBC	0.702451	23	female	PD-	N/A	N/A	N/A	N/A
UPL010	MJFF	1.04446	77	male	PD+	29	41	N/A	G2019S-
UPL016	MJFF	0.877921	52	male	PD+	28	29	N/A	G2019S-
UPL019	MJFF	0.875335	71	male	PD+	26	31.5	N/A	G2019S-
UPL021	MJFF	1.11605	65	male	PD+	23	39	N/A	G2019S+
UPL026	MJFF	1.18797	85	male	PD-	24	10	N/A	G2019S-
UPL033	MJFF	0.629627	72	male	PD-	26	3	N/A	G2019S-
UPL038	MJFF	0.875356	55	male	PD-	28	1	N/A	G2019S-
UPL047	MJFF	1.15209	79	male	PD+	25	25	N/A	G2019S-
UPL049	MJFF	0.887231	67	male	PD-	28	3	N/A	G2019S-
UPL051	MJFF	1.17126	72	female	PD-	29	2	N/A	G2019S-
UPL055	MJFF	0.444544	67	male	PD+	28	11	N/A	G2019S-
UPL062	MJFF	0.53195	63	male	PD+	28	39	N/A	G2019S+
UPL068	MJFF	1.25782	68	male	PD-	27	0	N/A	G2019S-
UPL073	MJFF	0.823353	67	female	PD+	28	15	N/A	G2019S-
UPL074	MJFF	0.883825	66	male	PD-	26	3	N/A	G2019S-
UPL076	MJFF	1.68752	63	female	PD+	28	10	N/A	G2019S-
UPL080	MJFF	0.507886	72	male	PD+	27	29	N/A	G2019S-
UPL081	MJFF	0.797649	73	female	PD+	27	35	N/A	G2019S-
UPL082	MJFF	1.09714	79	male	PD-	27	4	N/A	G2019S-
UPL083	MJFF	3.52186	68	female	PD+	29	38	N/A	G2019S-
UPL084	MJFF	1.05599	60	female	PD-	28	0	N/A	G2019S-
UPL085	MJFF	0.869248	74	male	PD+	28	51	N/A	G2019S+
UPL095	MJFF	0.710564	66	male	PD+	26	48	N/A	G2019S+
UPL097	MJFF	0.999643	65	male	PD-	30	0	N/A	G2019S-
UPL099	MJFF	0.68716	58	female	PD+	26	37	N/A	G2019S+
UPL1 125	MJFF	0.787333	44	male	PD-	29	5	N/A	G2019S-
UPL1 127	MJFF	1.11952	73	female	PD-	29	0	N/A	G2019S-
UPL1-132	MJFF	1.11209	68	female	PD-	26	0	N/A	G2019S-
UPL1-135	MJFF	0.763814	47	female	PD-	26	1	N/A	G2019S-
UPL1-136	MJFF	0.876214	83	male	PD-	21	4	N/A	G2019S-
UPL1-138	MJFF	0.819007	56	female	PD-	28	0	N/A	G2019S-
UPL1-142	MJFF	1.10228	70	male	PD-	25	0	N/A	G2019S-
UPL1-144	MJFF	1.50321	84	male	PD-	26	1	N/A	G2019S-
UPL102	MJFF	1.01001	79	male	PD-	24	4	N/A	G2019S-
UPL104	MJFF	0.950975	55	female	PD+	28	40	N/A	G2019S-
UPL106	MJFF	2.04664	68	female	PD+	24	9	N/A	G2019S+
UPL110	MJFF	0.873474	69	male	PD-	27	4	N/A	G2019S-
UPL111	MJFF	0.494137	80	female	PD+	30	10	N/A	G2019S+
UPL114	MJFF	0.984082	86	female	PD+	24	41	N/A	G2019S+
UPL115	MJFF	1.04308	70	male	PD+	30	13	N/A	G2019S+
UPL116	MJFF	2.5873	75	female	PD+	28	23	N/A	G2019S+
UPL117	MJFF	0.644959	91	female	PD+	24	37.5	N/A	G2019S+
UPL119	MJFF	1.001	76	male	PD+	19	31	N/A	G2019S+
UPL121	MJFF	1.81321	65	male	PD+	29	29	N/A	G2019S+
UPL122	MJFF	0.785178	56	male	PD+	30	25	N/A	G2019S+
UPL129	MJFF	0.960437	87	male	PD+	22	37.5	N/A	G2019S+
UPL202	MJFF	1.06725	73	male	PD-	20	1	N/A	G2019S-
UPL204	MJFF	0.78332	116	male	PD-	27	0	N/A	G2019S-
UPL208	MJFF	0.588442	71	female	PD-	30	3	N/A	G2019S-
UPL210	MJFF	0.806248	68	female	PD-	29	5	N/A	G2019S-
UPL212	MJFF	1.72138	68	male	PD-	26	0	N/A	G2019S-
UPL213	MJFF	0.979184	64	male	PD+	27	19	N/A	G2019S-
UPL214	MJFF	1.41842	52	male	PD+	30	31	N/A	G2019S-
UPL218	MJFF	1.9492	67	male	PD-	19	4	N/A	G2019S-
UPL222	MJFF	0.465303	74	female	PD-	22	8	N/A	G2019S-
UPL224	MJFF	1.70577	66	male	PD+	30	13	N/A	G2019S+
UPL231	MJFF	2.69686	71	female	PD+	0	27	N/A	G2019S+
UPL232	MJFF	1.08799	71	male	PD-	29	0	N/A	G2019S-
UPL233	MJFF	0.368915	73	female	PD+	26	12	N/A	G2019S-
UPL237	MJFF	0.833905	67	female	PD-	28	1	N/A	G2019S-
UPL238	MJFF	0.571159	66	male	PD+	21	20	N/A	G2019S+
UPL241	MJFF	0.663419	58	male	PD+	29	81	N/A	G2019S+
UPL242	MJFF	0.970241	73	female	PD+	30	23	N/A	G2019S+
UPL243	MJFF	6.75264	61	male	PD+	26	37	N/A	G2019S+
UPL244	MJFF	0.55139	78	male	PD+	23	12	N/A	G2019S+
UPL246	MJFF	0.802948	60	female	PD-	27	0	N/A	G2019S-
UPL248	MJFF	1.77258	36	male	PD+	26	9	N/A	G2019S-
UPL251	MJFF	1.02089	73	female	PD-	25	0	N/A	G2019S-
UPL253	MJFF	0.846877	64	female	PD-	24	2	N/A	G2019S-
UPL255	MJFF	2.05492	65	female	PD-	28	0	N/A	G2019S-
UPL256	MJFF	8.41074	64	male	PD+	26	22	N/A	G2019S-
UPL261	MJFF	0.778791	75	male	PD+	25	15	N/A	G2019S-
UPL263	MJFF	1.20099	73	male	PD-	22	14	N/A	G2019S-
UPL269	MJFF	0.850568	60	female	PD+	24	18	N/A	G2019S-
UPL272	MJFF	1.1337	71	female	PD-	27	5	N/A	G2019S-
UPL275	MJFF	0.943635	70	male	PD+	29	38	N/A	G2019S-
UPL279	MJFF	1.239	64	male	PD+	27	26	N/A	G2019S-
UPL281	MJFF	1.251	50	male	PD-	27	0	N/A	G2019S-
UPL287	MJFF	0.59393	68	male	PD+	25	8	N/A	G2019S-
UPL288	MJFF	0.661678	61	male	PD+	28	23	N/A	G2019S-
UPL293	MJFF	0.496899	69	female	PD-	27	0	N/A	G2019S-
UPL295	MJFF	1.14564	44	male	PD+	27	17	N/A	G2019S-
UPL297	MJFF	0.721883	53	male	PD-	0	0	N/A	G2019S-
UPL298	MJFF	1.26929	70	male	PD+	28	34	N/A	G2019S-
UPL400	MJFF	1.09423	63	female	PD+	22	32	N/A	G2019S-
UPL401	MJFF	0.73236	80	female	PD+	27	4	N/A	G2019S+
UPL403	MJFF	1.63344	73	female	PD-	27	0	N/A	G2019S-
UPL404	MJFF	1.43421	67	male	PD+	25	23	N/A	G2019S-
UPL407	MJFF	1.25242	64	male	PD-	29	0	N/A	G2019S-
UPL409	MJFF	1.64695	71	male	PD-	30	2	N/A	G2019S-
