## Supplementary material for "A Mitochondrial Inside-Out Iron-Calcium Signal Reveals Drug Targets for Parkinson’s Disease": Table S5

### Sheet: Sheet1
gene	SNPs_category	Burden_p	SKATO_p	N_snps	gene_name	note
CACNA1S	cadd_above20	0.436281	0.610417	75	Cav1.1 (CACNA1S)	L-type
CACNA1C	cadd_above20	0.229629	0.349362	69	Cav1.2 (CACNA1C)	L-type
CACNA1D	cadd_above20	0.515938	0.701928	71	Cav1.3 (CACNA1D)	L-type
CACNA1B	cadd_above20	0.212882	0.359443	55	Cav2.2 (CACNA1B)	N-type
CACNA1G	cadd_above20	0.556663	0.0703938	95	Cav3.1 (CACNA1G)	T-type
CACNA1H	cadd_above20	0.0382006	0.032777	107	Cav3.2 (CACNA1H)	T-type
CACNA1I	cadd_above20	0.679556	0.0464264	54	Cav3.3 (CACNA1I)	T-type
RHOT1	cadd_above20	0.571348	0.794293	18	Rhot1 (Miro1)
RHOT2	cadd_above20	0.0181873	0.0325108	29	Rhot2 (Miro2)
MCU	cadd_above20	0.756044	0.756044	19	MCU
CCDC109B	cadd_above20	0.303199	0.46093	10	MCUb
MICU1	cadd_above20	0.425134	0.137306	16	MICU1
MICU2	cadd_above20	0.618944	0.684671	13	MICU2
SMDT1	cadd_above20	1	1	5	EMRE
SLC8B1	cadd_above20	0.0453878	0.104287	26	NCLX
TRPV1	cadd_above20	0.905629	0.467151	29	TRPV1
TRPV2	cadd_above20	1	1	26	TRPV2
TRPV3	cadd_above20	0.91208	0.963368	32	TRPV3
TRPV4	cadd_above20	0.563822	0.702841	37	TRPV4
T_type-all	cadd_above20	0.159058	0.0054003	256	CACNA1G, CACNA1H, CACNA1I	all T-type
L_type-all	cadd_above20	0.246346	0.450155	215	CACNA1S, CACNA1C, CACNA1D	all L-type
nominal P
P survived mulitple comparisons
